# A multi-omics analysis of *Arabidopsis thaliana* root tips under Cd exposure: A role of HY5 in limiting accumulation

**DOI:** 10.1101/2024.08.29.609871

**Authors:** Ludwig Richtmann, Noémie Thiébaut, Alok Ranjan, Manon Sarthou, Stéphanie Boutet, Marc Hanikenne, Stephan Clemens, Nathalie Verbruggen

## Abstract

- Cadmium (Cd) is a major environmental pollutant with high toxicity potential. Even though a reduction of growth, including the primary root, is a clear consequence of Cd exposure, a profound understanding of the impact of Cd on the root apical meristem (RAM) and the elongation/differentiation zone (EDZ) is still lacking.
- In this study, *Arabidopsis thaliana* roots were subjected to Cd and divided into root tips (RT) and remaining roots (RR) to separately assess the effect of Cd using transcriptomics, ionomics and metabolomics.
- Elemental profiling revealed lower Cd accumulation in RT and differences in mineral contents between RT and RR. Transcriptomic analysis demonstrated distinct gene expression patterns in RT and RR, with Cd having less impact in RT. Functional enrichment analysis revealed genes associated with iron and sulfur homeostasis as well as the response to light in both RR and RT. RT-specific responses to Cd included several genes regulated by the transcription factor ELONGATED HYPOCOTYL 5 (HY5) and notably, the *hy5* mutant showed increased Cd sensitivity and accumulation compared to the wild type.
- This study provides comprehensive insights into the inhibitory effects of Cd on primary root growth, elucidating molecular mechanisms involved, particularly highlighting the role of HY5 in Cd accumulation.
