## Supplemental Table 1 for "A multi-omics analysis of *Arabidopsis thaliana* root tips under Cd exposure: A role of HY5 in limiting accumulation"

### Sheet: Table S1
Supplementary Table S1: DEG in RR after 24h of Cd exposure
Top 20 upregulated RR24						Top 20 downregulated RR24
	symbol	log2FoldChange	padj				symbol	log2FoldChange	padj
AT5G39100	GLP6	6.81531	0.00233963			AT3G15450	#N/A	-3.86518	1.32343e-05
AT3G60140	BGLU30	5.45064	2.32012e-06			AT5G56550	OXS3	-3.39353	0.0186594
AT1G09505	#N/A	5.34535	7.95887e-07			AT1G76800	VTL2	-3.33866	6.28737e-15
AT2G30766	FEP1	5.28792	1.4761e-08			AT1G21140	VTL1	-3.28442	5.35519e-08
AT5G48850	SDI1	5.13353	1.31638e-26			AT5G20250	DIN10	-3.22102	2.97962e-11
AT1G23730	BCA3	5.05675	1.19272e-06			AT5G01600	FER1	-3.17101	1.14587e-33
AT2G44460	BGLU28	4.95579	2.46914e-05			AT3G48360	BT2	-3.03279	1.58568e-23
AT5G23990	FRO5	4.92751	0.00968444			AT5G63160	BT1	-2.69659	4.97778e-10
AT1G07367	#N/A	4.47471	2.85615e-07			AT4G31940	CYP82C4	-2.46099	0.0424801
AT3G56970	BHLH038	4.06277	6.5329e-50			AT1G28330	DRM1	-2.37976	0.005229
AT5G26220	GGCT2;1	3.99385	2.26082e-11			AT1G76590	PLATZ2	-2.36326	0.00095444
AT2G32487	#N/A	3.81772	1.62564e-06			AT2G15890	CBP1	-2.31274	7.95887e-07
AT4G11393	DEFL202	3.71535	1.37191e-09			AT2G18700	TPS11	-2.30871	5.06913e-06
AT1G47400	FEP3	3.69935	4.42665e-12			AT1G73120	#N/A	-2.2695	0.000166562
AT1G47395	FEP2	3.53652	3.13715e-17			AT3G25190	VTL5	-2.23562	0.000126582
AT3G49580	LSU1	3.48798	4.86312e-16			AT5G22920	RZPF34	-2.22287	0.00326852
AT3G56980	BHLH039	3.42888	7.89824e-28			AT1G02640	BXL2	-2.0823	3.93701e-05
AT3G49570	LSU3	3.2954	7.95887e-07			AT3G15630	#N/A	-2.0744	0.0351823
AT5G24660	LSU2	2.93804	7.67152e-06			AT5G19120	#N/A	-1.97728	0.00817455
AT3G08860	PYD4	2.84182	0.00299578			AT5G65207	#N/A	-1.91672	0.0285838
Additional DEG
	symbol	log2FoldChange	padj
AT1G80380	GLYK	-1.89392	0.00495936
AT1G80440	KFB20	-1.876	0.0125643
AT5G14120	#N/A	-1.83558	0.0187737
AT1G30820	CTPS1	-1.74688	0.00757541
AT1G13260	RAV1	-1.74628	0.00537129
AT1G70290	TPS8	-1.71493	0.0198746
AT1G23020	FRO3	1.62042	0.0344642
AT5G15950	SAMDC2	1.83613	0.0490051
AT5G53450	ORG1	1.86989	1.37123e-17
AT5G67370	CGLD27	1.88429	0.0255783
AT5G45070	PP2-A8	1.92546	0.00520154
AT4G32950	#N/A	2.03819	0.0170032
AT5G05250	#N/A	2.07279	7.74121e-05
AT3G22840	ELIP	2.13296	0.00027379
AT2G16890	#N/A	2.14402	0.00434578
AT4G14690	ELIP2	2.16612	0.00534184
AT1G56430	NAS4	2.22089	0.00070906
AT3G46900	COPT2	2.24624	2.43154e-07
AT4G16370	OPT3	2.33798	2.88087e-13
AT2G14247	#N/A	2.36073	0.0020606
AT4G08620	SULTR1;1	2.52174	5.83284e-05
AT5G10180	AST68	2.61295	2.00905e-12
