## Supplemental Table 2 for "A multi-omics analysis of *Arabidopsis thaliana* root tips under Cd exposure: A role of HY5 in limiting accumulation"

### Sheet: Table S2
Supplementary Table S2: DEG in RR after 48h of Cd exposure
Top 20 upregulated RR48						Top 20 downregulated RR48
	symbol	log2FoldChange	padj				symbol	log2FoldChange	padj
AT1G12030	#N/A	7.02228	0.00203038			AT4G31940	CYP82C4	-5.81023	1.61528e-21
AT2G04050	#N/A	6.63118	1.67825e-07			AT1G73120	#N/A	-4.08423	2.14116e-20
AT2G44460	BGLU28	6.55358	6.22283e-10			AT3G15450	#N/A	-3.88526	6.90376e-06
AT1G09505	#N/A	6.28807	5.9942e-11			AT3G12900	S8H	-3.87994	0.0273964
AT2G20800	NDB4	6.18455	2.01891e-06			AT5G56550	OXS3	-3.6238	0.0011391
AT1G23730	BCA3	5.73336	1.3016e-09			AT1G76800	VTL2	-3.44363	7.53003e-14
AT2G30766	FEP1	5.54134	2.88515e-21			AT5G20250	DIN10	-3.27761	4.33805e-12
AT5G23990	FRO5	5.39799	0.000639535			AT2G33830	DRM2	-3.2334	0.0209686
AT2G00920	#N/A	4.93037	0.0249813			AT5G01600	FER1	-3.19779	1.0642e-32
AT2G32487	#N/A	4.77843	2.01891e-06			AT3G26740	CCL	-3.06227	0.00501852
AT5G39100	GLP6	4.63747	0.000274564			AT5G63160	BT1	-3.03601	9.04659e-16
AT4G11393	DEFL202	4.58726	1.20691e-15			AT3G48360	BT2	-2.98163	1.61452e-22
AT5G48850	ATSDI1	4.40613	3.62821e-19			AT4G26288	#N/A	-2.93956	0.0330297
AT5G39120	#N/A	4.27341	0.00606527			AT5G22920	RZPF34	-2.88365	4.09156e-09
AT5G23980	FRO4	3.97144	0.00508913			AT1G21140	VTL1	-2.86156	6.15406e-05
AT1G07367	#N/A	3.90997	1.94945e-08			AT5G13320	GH3.12	-2.73308	0.0295142
AT3G60140	BGLU30	3.71502	1.71869e-05			AT3G21670	NPF6.4	-2.70842	0.00566421
AT3G49570	LSU3	3.7148	1.05531e-07			AT1G33055	#N/A	-2.65402	0.0487382
AT3G46900	COPT2	3.35277	1.09077e-26			AT3G49160	#N/A	-2.5983	0.000109165
AT5G26220	GGCT2;1	3.27659	4.1448e-07			AT2G18700	TPS11	-2.51205	1.35915e-08
Additional DEG
	symbol	log2FoldChange	padj
AT1G28330	DRM1	-2.48325	0.000725641
AT3G01175	#N/A	-2.45064	0.00511953
AT2G15890	CBP1	-2.3882	4.46526e-08
AT4G08290	UMAMIT20	-2.35717	2.39185e-05
AT3G15630	#N/A	-2.33736	0.000450328
AT3G25190	VTL5	-2.33589	1.14098e-05
AT1G02640	BXL2	-2.2329	3.40591e-07
AT5G44130	FLA13	-2.21683	0.00612453
AT3G61060	PP2-A13	-2.2048	0.00850997
AT3G49790	#N/A	-2.15831	0.0048741
AT2G40300	FER4	-2.15246	4.62688e-07
AT5G14120	#N/A	-2.14993	9.77097e-06
AT5G65207	#N/A	-2.12021	0.0005178
AT1G80380	GLYK	-2.10782	1.9463e-05
AT3G10020	#N/A	-2.09601	0.0148664
AT5G24490	#N/A	-2.06752	0.0193315
AT4G36670	PLT6	-2.05046	0.0047402
AT1G76590	PLATZ2	-2.00913	0.0464326
AT5G10230	ANN7	-1.9906	0.00159137
AT2G02710	PLP	-1.96814	0.00061245
AT5G19120	#N/A	-1.92155	0.0128909
AT1G30820	CTPS1	-1.88126	0.000146936
AT1G70290	TPS8	-1.84001	0.000639535
AT3G52840	BGAL2	-1.81579	0.00642707
AT3G09220	LAC7	-1.79796	0.0464185
AT4G38470	STY46	-1.76832	0.0292533
AT1G80920	J8	-1.75219	0.0275029
AT5G61590	DEWAX	-1.71771	0.0111197
AT2G28470	BGAL8	-1.67509	0.00987565
AT5G23010	GSM1	-1.57561	0.0319094
AT1G23020	FRO3	1.69453	0.00351824
AT5G05250	#N/A	1.79115	0.0172026
AT5G53450	ORG1	1.83252	8.1952e-17
AT5G67370	CGLD27	1.83705	0.0148664
AT4G28790	#N/A	2.07311	0.0498921
AT4G14690	ELIP2	2.07722	0.0105398
AT4G00910	#N/A	2.20036	0.0238822
AT3G54530	#N/A	2.3088	0.0498408
AT4G16370	OPT3	2.35623	3.01391e-14
AT2G16890	#N/A	2.37283	4.72085e-05
AT5G15950	SAMDC2	2.37776	3.52045e-07
AT1G53130	GRI	2.39127	0.0210183
AT4G25010	SWEET14	2.39772	0.00310008
AT4G21680	NPF7.2	2.42126	0.000128519
AT3G22840	ELIP	2.44692	6.46508e-08
AT3G59930	#N/A	2.47316	0.00304943
AT1G34510	#N/A	2.54536	0.0315767
AT1G56430	NAS4	2.56215	2.91475e-07
AT5G24660	LSU2	2.78633	6.50545e-05
AT1G47395	FEP2	2.7992	6.63281e-14
AT4G28850	XTH26	2.82233	6.99805e-06
AT3G50610	CEP9	2.85858	0.00985686
AT1G47400	FEP3	2.87722	1.45353e-09
AT4G08620	SULTR1;1	2.93268	3.62064e-09
AT5G10180	AST68	2.94193	1.18288e-18
AT1G08100	ACH2	2.94961	0.000266371
AT3G56980	BHLH039	3.01036	5.38192e-20
AT3G49580	LSU1	3.16102	7.75145e-12
AT3G56970	BHLH038	3.17798	1.50504e-30
