## Supplemental Table 3 for "A multi-omics analysis of *Arabidopsis thaliana* root tips under Cd exposure: A role of HY5 in limiting accumulation"

### Sheet: Table S3
Supplementary Table S3: DEG in RT after 24h of Cd exposure
Top 20 upregulated RT24						Top 20 downregulated RT24
	symbol	log2FoldChange	padj				symbol	log2FoldChange	padj
AT2G44460	BGLU28	6.5777	0.000732207			AT3G47340	ASN1	-5.43633	0.000311553
AT5G10180	AST68	5.14115	0.0385283			AT3G15450	#N/A	-4.41192	4.91112e-08
AT4G25100	FSD1	5.08452	0.000745516			AT5G56550	OXS3	-3.65019	0.0314688
AT4G12735	#N/A	4.40885	1.46603e-05			AT2G34180	WL2	-3.49382	0.00104504
AT5G43450	#N/A	4.33288	3.55398e-10			AT3G51910	HSFA7A	-3.35034	9.44406e-07
AT4G13420	HAK5	4.27297	0.000304253			AT2G25900	ATCTH	-3.30964	3.66612e-06
AT3G55090	ABCG16	3.54329	0.00328759			AT5G01600	FER1	-3.28324	7.47634e-37
AT5G48850	ATSDI1	3.33795	0.0106976			AT5G20250	DIN10	-3.00874	1.55344e-08
AT1G21120	IGMT2	3.099	0.0212708			AT5G21940	#N/A	-2.98567	4.7728e-08
AT2G04050	#N/A	3.09842	0.0106976			AT2G20670	#N/A	-2.7537	1.43763e-08
AT1G02920	GST11	3.06812	0.00315786			AT1G28330	DRM1	-2.63991	0.00147364
AT4G28850	XTH26	2.95024	2.42965e-06			AT3G15630	#N/A	-2.63638	1.84602e-05
AT5G59520	AtZIP2	2.91265	2.28332e-15			AT4G37610	BT5	-2.56848	1.62094e-07
AT3G54530	#N/A	2.86666	2.71169e-05			AT5G18670	BAM9	-2.56711	3.13887e-06
AT5G24640	#N/A	2.80713	0.0158947			AT5G22920	RZPF34	-2.51976	6.91741e-05
AT2G38823	#N/A	2.77939	0.00820404			AT1G13420	ST4B	-2.4717	0.00146531
AT1G12200	FMO	2.66931	0.0307947			AT2G19800	MIOX2	-2.46942	0.00188875
AT2G20800	NDB4	2.65058	0.00117156			AT5G28770	bZIP63	-2.45459	3.34614e-05
AT4G14690	ELIP2	2.53562	1.43763e-08			AT3G61060	PP2-A13	-2.29882	0.0490999
AT2G47520	ERF71	2.51792	0.023435			AT1G80920	J8	-2.03089	0.000598199
Additional DEG
	symbol	log2FoldChange	padj
AT5G61440	ACHT5	-1.84707	0.0005021
AT2G40300	FER4	-1.72008	0.00254245
AT2G47460	MYB12	1.92842	0.000550475
AT5G65140	TPPJ	1.97898	0.00117156
AT1G18570	MYB51	2.18698	0.0448843
AT5G24380	YSL2	2.26116	0.00489187
AT3G22840	ELIP	2.41236	5.97556e-08
AT1G48300	DGAT3	2.41506	1.86658e-09
