## Supplemental Table 4 for "A multi-omics analysis of *Arabidopsis thaliana* root tips under Cd exposure: A role of HY5 in limiting accumulation"

### Sheet: Table S4
Supplementary Table S4: DEG in RT after 48h of Cd exposure
Top 20 upregulated RT48						Top 20 downregulated RT48
	symbol	log2FoldChange	padj				symbol	log2FoldChange	padj
AT4G25100	FSD1	7.49731	5.91671e-07			AT3G22235	CYSTM8	-6.29447	0.0157555
AT1G10875	#N/A	7.04905	0.00157105			AT3G47340	ASN1	-4.57788	0.000127521
AT2G44460	BGLU28	6.49423	0.00542659			AT3G15450	#N/A	-4.40222	2.40131e-08
AT5G10180	AST68	6.36157	0.00294921			AT2G34180	WL2	-3.44641	0.000161078
AT4G00130	#N/A	6.25134	0.00915952			AT2G25900	CTH	-3.43518	2.48376e-07
AT1G29860	WRKY71	5.88687	0.03048			AT5G01600	FER1	-3.26384	2.99488e-34
AT1G33890	IAN3	5.83908	0.0340132			AT3G49160	#N/A	-3.22763	4.34929e-09
AT5G43450	#N/A	5.81318	1.88802e-15			AT5G20250	DIN10	-3.19631	1.46036e-10
AT3G46340	#N/A	5.78867	0.0493468			AT1G28330	DRM1	-3.05419	1.5831e-06
AT4G28850	XTH26	5.30866	5.50693e-18			AT1G26540	#N/A	-3.03377	0.0360409
AT1G34510	#N/A	5.25359	4.21542e-06			AT5G21940	#N/A	-2.93521	3.99486e-08
AT1G74650	MYB31	5.08583	0.00120919			AT3G15630	#N/A	-2.91425	3.22596e-08
AT2G04050	#N/A	4.88639	3.60944e-06			AT5G18670	BAM9	-2.90773	5.99696e-10
AT4G12735	#N/A	4.58363	2.99733e-07			AT5G22920	RZPF34	-2.68955	1.03219e-06
AT2G38823	#N/A	4.56449	1.06541e-08			AT4G37610	BT5	-2.66145	7.7578e-09
AT2G28690	#N/A	4.40763	0.00454693			AT3G51910	HSFA7A	-2.66105	0.000573114
AT5G05250	#N/A	4.28281	0.00477981			AT3G61060	PP2-A13	-2.57707	0.000460155
AT4G13420	HAK5	4.23227	0.0056879			AT2G20670	#N/A	-2.4923	6.23486e-07
AT2G05520	GRP-3	4.20108	6.75273e-05			AT5G46890	#N/A	-2.39868	0.00050932
AT2G20520	FLA6	4.09207	2.32808e-08			AT1G80920	J8	-2.30788	2.69034e-07
Additional DEG
	symbol	log2FoldChange	padj
AT5G65207	#N/A	-2.30145	0.00737901
AT2G19800	MIOX2	-2.23821	0.0153877
AT5G28770	bZIP63	-2.15605	0.00218758
AT4G27450	#N/A	-2.05707	0.00619724
AT5G24490	#N/A	-2.04911	0.0418481
AT1G72820	#N/A	-2.02622	0.00030135
AT4G32480	#N/A	-1.95949	0.0465442
AT2G40300	FER4	-1.79303	0.000687001
AT5G61440	ACHT5	-1.79175	0.000789849
AT2G39570	ACR9	-1.67937	0.0127892
AT2G30860	GSTF7	-1.63056	0.0149252
AT3G57520	SIP2	-1.51258	0.0187685
AT2G30250	WRKY25	1.67313	0.0427372
AT5G65140	TPPJ	1.90052	0.0265579
AT4G16370	OPT3	1.94691	0.0173376
AT3G56360	#N/A	1.95652	0.00180202
AT1G32870	ANAC013	1.97001	0.00227405
AT3G50930	BCS1	2.00337	0.00107831
AT5G40690	#N/A	2.01256	0.0248075
AT1G33700	#N/A	2.05347	0.00129103
AT2G16740	UBC29	2.11848	0.0303037
AT5G09220	AAP2	2.16814	0.00915952
AT2G47460	MYB12	2.2003	4.22095e-07
AT2G32020	#N/A	2.20482	0.00050932
AT1G18570	MYB51	2.20864	0.0278469
AT3G49120	PCB	2.22455	0.0290158
AT1G48300	DGAT3	2.22883	7.5135e-09
AT4G36110	SAUR9	2.38197	0.0120666
AT4G25790	CAPE4	2.41874	0.00279871
AT2G02100	LCR69	2.46154	0.0464308
AT3G56290	#N/A	2.46391	0.0390514
AT5G57530	XTH12	2.47889	0.000781203
AT2G18690	#N/A	2.48042	6.5709e-06
AT4G37030	#N/A	2.52771	0.0288224
AT4G19680	IRT2	2.5398	0.000573114
AT4G37370	CYP81D8	2.54079	0.000700686
AT5G59520	ZIP2	2.56789	1.46036e-10
AT5G25190	ESE3	2.58707	0.0277997
AT3G22840	ELIP	2.59021	2.72644e-10
AT1G30760	BBE-like	2.6026	0.0360409
AT5G03640	AGC1-8	2.61245	0.00184243
AT2G31860	#N/A	2.61738	8.63451e-06
AT4G14690	ELIP2	2.62853	6.24439e-10
AT4G25220	G3Pp2	2.65671	0.0344207
AT2G39980	#N/A	2.69371	9.60584e-05
AT1G54970	PRP1	2.70641	5.86179e-05
AT2G47010	#N/A	2.71318	1.39422e-05
AT5G56080	NAS2	2.72473	1.64507e-06
AT1G53130	GRI	2.73033	8.94327e-07
AT1G76930	EXT1	2.8094	0.00279871
AT5G57540	XTH13	2.81893	7.96829e-06
AT1G01453	#N/A	2.83222	0.00185902
AT1G12200	FMO	2.884	0.0149252
AT3G48520	CYP94B3	2.96816	0.0317254
AT5G39580	#N/A	2.98687	0.0303037
AT4G20240	CYP71A27	2.99492	9.5358e-08
AT2G47520	ERF71	3.0145	0.000266088
AT3G22800	#N/A	3.03823	0.0204313
AT4G33666	#N/A	3.04206	0.014723
AT5G62480	GSTU9	3.11686	8.71365e-09
AT4G30110	HMA2	3.1943	1.66145e-06
AT1G09932	#N/A	3.27448	0.00662431
AT2G41730	#N/A	3.32755	5.52822e-09
AT1G21120	IGMT2	3.33348	0.0102922
AT4G08620	SULTR1;1	3.33348	3.02357e-08
AT5G48850	ATSDI1	3.38438	0.0125089
AT5G49770	#N/A	3.40786	0.000896924
AT5G26220	GGCT2;1	3.40882	1.55179e-05
AT1G59730	ATH7	3.46332	0.0334916
AT2G30660	#N/A	3.48301	0.0189139
AT1G77380	AAP3	3.51841	0.00454693
AT1G03660	#N/A	3.73502	3.93417e-06
AT5G48070	XTH20	3.78788	8.15649e-05
AT2G20800	NDB4	3.7989	1.7554e-10
AT3G55090	ABCG16	3.86833	0.00542659
AT3G54530	#N/A	3.89055	3.2663e-13
AT1G11920	#N/A	3.93846	0.00733195
AT5G11060	KNAT4	3.95785	0.0398555
AT5G21120	EIL2	4.00416	0.00607625
AT1G59850	#N/A	4.01636	7.14816e-06
AT5G24640	#N/A	4.0616	1.15851e-08
AT1G34540	CYP94D1	4.08236	0.0342216
