## Supplemental Table 5 for "A multi-omics analysis of *Arabidopsis thaliana* root tips under Cd exposure: A role of HY5 in limiting accumulation"

### Sheet: Table S5
Supplementary Table S5: Genes less expressed in RR compared to RT
	log2FoldChange	padj	symbol
AT1G02205	-1.62433	0.0377249	CER1
AT1G02390	-1.56825	0.011506	ATGPAT2
AT1G02430	-2.45343	2.16806e-05	ARFD1B
AT1G02440	-2.26599	0.00245624	ARFD1A
AT1G02780	-1.26741	0.00797994	emb2386
AT1G02810	-1.25341	0.00180775	NA
AT1G03230	-1.44697	1.63527e-05	SAP1
AT1G03870	-2.2521	5.46145e-10	FLA9
AT1G04040	-1.71145	4.52419e-08	NA
AT1G04270	-1.29319	0.0186504	RPS15
AT1G04340	-1.19462	0.0225415	NA
AT1G04430	-1.47171	6.60017e-07	NA
AT1G04480	-1.32139	0.00681874	NA
AT1G04520	-1.49559	0.00116321	PDLP2
AT1G04540	-2.94958	0.0155156	NA
AT1G04610	-2.56178	6.98517e-11	YUC3
AT1G04820	-1.35692	0.000345097	TOR2
AT1G04980	-1.63544	7.55002e-14	ATPDI10
AT1G05210	-1.65307	9.44718e-06	NA
AT1G05280	-2.59222	3.30843e-18	NA
AT1G05420	-2.20749	0.000178146	ATOFP12
AT1G05530	-3.01762	8.52896e-17	UGT2
AT1G05540	-2.75694	0.00184018	AtDOA1
AT1G05560	-1.77356	4.76973e-07	UGT1
AT1G05590	-1.35581	0.0404667	ATHEX3
AT1G05620	-1.48464	2.89431e-09	NSH2
AT1G05660	-3.46925	7.32521e-09	NA
AT1G05680	-1.92386	7.6015e-12	UGT74E2
AT1G05835	-1.70303	0.0240544	NA
AT1G06090	-2.6201	2.97111e-14	ADS1.2
AT1G06310	-2.0511	3.63246e-10	ACX6
AT1G06320	-2.43975	2.32653e-06	NA
AT1G06330	-3.17051	7.51592e-10	AtHMP02
AT1G06930	-2.36914	4.06117e-08	NA
AT1G06980	-2.32677	1.8059e-08	NA
AT1G07070	-1.60399	1.43431e-08	NA
AT1G07175	-5.27749	7.7646e-24	NA
AT1G07180	-4.03363	8.97661e-08	ATNDI1
AT1G07290	-2.17915	1.3847e-14	GONST2
AT1G07410	-1.57282	3.10387e-05	ATRAB-A2B
AT1G07937	-1.8469	0.0283134	NA
AT1G08010	-1.42262	8.18099e-07	GATA11
AT1G08293	-2.06875	0.0245195	NA
AT1G08360	-1.30721	0.00794762	NA
AT1G08500	-1.75992	6.09266e-05	AtENODL18
AT1G08730	-1.80677	0.000527012	ATXIC
AT1G08857	-1.73337	0.00315726	NA
AT1G09055	-3.10163	0.016408	NA
AT1G09210	-1.65521	6.79231e-12	AtCRT1b
AT1G09540	-1.92742	3.59229e-06	ATMYB61
AT1G09580	-1.87573	9.19407e-19	NA
AT1G09590	-1.41516	0.000970259	NA
AT1G09690	-1.39387	0.000227194	NA
AT1G09750	-2.85335	7.77951e-14	NA
AT1G10030	-1.45054	0.000198712	ERG28
AT1G10120	-1.28696	0.0397224	CIB4
AT1G10385	-1.8368	0.0121098	NA
AT1G10530	-2.49386	2.48696e-15	NA
AT1G10550	-1.88459	0.0178051	XET
AT1G10560	-1.84394	1.85642e-05	ATPUB18
AT1G10630	-1.25929	0.000462265	ARFA1F
AT1G10810	-2.46978	7.34884e-17	NA
AT1G11000	-2.05634	7.88947e-11	ATMLO4
AT1G11490	-2.00604	0.00116321	NA
AT1G11545	-2.42184	1.37011e-24	XTH8
AT1G11690	-4.03828	0.0112042	NA
AT1G12080	-2.28242	2.05616e-10	NA
AT1G12090	-2.97692	1.54094e-13	ELP
AT1G12240	-1.9637	3.52872e-13	ATBETAFRUCT4
AT1G12600	-2.51387	8.73902e-11	NA
AT1G12845	-2.416	6.37884e-07	NA
AT1G13620	-1.79515	0.00226305	GLV5
AT1G13730	-1.55234	0.000797467	NA
AT1G14020	-1.28867	0.0142967	RRT4
AT1G14080	-1.27439	0.00313251	ATFUT6
AT1G14220	-1.98823	9.90399e-07	NA
AT1G14280	-2.59334	5.1946e-06	PKS2
AT1G14290	-1.7719	1.36732e-08	AtSBH2
AT1G14320	-1.22073	0.0319139	RPL10
AT1G14390	-2.46597	3.865e-19	NA
AT1G14670	-1.40216	2.78326e-06	NA
AT1G14980	-1.48073	1.50907e-05	CPN10
AT1G15002	-1.99978	8.45725e-05	NA
AT1G15180	-3.05089	8.74101e-07	NA
AT1G15385	-2.08226	0.000387727	NA
AT1G15520	-3.05646	2.04399e-09	ABCG40
AT1G15870	-1.62386	0.0207652	NA
AT1G15930	-1.31419	0.0187247	NA
AT1G16000	-1.51118	5.1854e-06	OEP9.1
AT1G16390	-3.0064	2.22661e-10	ATOCT3
AT1G16705	-3.16708	9.98505e-05	NA
AT1G16905	-4.27165	3.2023e-12	NA
AT1G16920	-1.30628	0.000220437	ATRABA1B
AT1G17060	-1.32222	0.0199536	CHI2
AT1G17180	-1.52129	4.48796e-06	ATGSTU25
AT1G17190	-1.63633	0.00823392	ATGSTU26
AT1G17235	-1.99818	0.0204016	RTFL11
AT1G17285	-2.39288	3.99049e-11	NA
AT1G17300	-1.89591	0.000390174	NA
AT1G17400	-2.34766	0.031091	AtLAZY2
AT1G17890	-1.42993	1.6657e-06	GER2
AT1G18080	-1.2587	0.0385063	ATARCA
AT1G18540	-1.27531	0.04826	NA
AT1G19115	-2.37877	1.73523e-07	AtNGR3
AT1G19690	-1.49933	0.0158873	NA
AT1G19840	-1.50466	0.00220401	SAUR53
AT1G19968	-4.00754	2.05009e-07	NA
AT1G20010	-1.58225	0.000157411	TUB5
AT1G20190	-2.40694	2.47812e-16	ATEXP11
AT1G20220	-1.42618	0.00151324	ALBA2
AT1G20330	-1.26036	0.00901164	CVP1
AT1G20430	-1.28867	0.00233107	NA
AT1G20950	-1.29857	0.00266207	NA
AT1G21070	-1.73464	6.16915e-09	URGT2
AT1G21340	-2.44878	0.00196993	NA
AT1G21525	-4.75059	1.25389e-09	NA
AT1G21750	-1.53429	1.70728e-11	ATPDI5
AT1G22330	-2.0463	2.75607e-08	NA
AT1G22400	-2.02677	1.72935e-08	ATUGT85A1
AT1G22460	-2.38169	3.21288e-14	NA
AT1G22780	-1.30368	0.0234628	PFL
AT1G22880	-3.4932	4.63298e-15	ATCEL5
AT1G23060	-2.73297	9.8652e-12	MDP40
AT1G23100	-1.75966	1.50688e-08	NA
AT1G23110	-3.27873	9.50351e-06	NA
AT1G23160	-4.02431	2.30493e-19	GH3.7
AT1G23170	-1.40181	9.12161e-07	NA
AT1G23210	-2.95667	3.90269e-16	AtGH9B6
AT1G23290	-1.37628	0.000568701	RPL27A
AT1G23340	-1.46859	0.000800417	NA
AT1G23410	-1.59263	0.00164459	RPS27aA
AT1G23750	-1.99211	6.75247e-10	NA
AT1G24090	-1.70496	1.44415e-05	RNH1C
AT1G24764	-1.24865	0.00101373	ATMAP70-2
AT1G25250	-1.96795	0.000554653	AtIDD16
AT1G26700	-2.51988	1.66873e-09	ATMLO14
AT1G26880	-1.36306	0.00136791	NA
AT1G26910	-1.63004	2.41678e-06	RPL10B
AT1G26960	-2.07927	7.92917e-08	AtHB23
AT1G26970	-1.48186	0.00395387	PBL4
AT1G27110	-1.75544	3.80622e-05	NA
AT1G27140	-2.0611	1.68359e-06	ATGSTU14
AT1G27390	-1.26073	0.00481908	TOM20-2
AT1G27400	-1.46916	0.000232382	NA
AT1G27435	-1.43851	4.55797e-05	NA
AT1G27660	-1.37529	0.0117695	NA
AT1G28290	-1.77043	5.53404e-10	AGP31
AT1G28350	-1.29449	0.0150162	NA
AT1G28510	-1.23161	0.00546658	NA
AT1G29025	-2.19996	1.66507e-08	NA
AT1G29250	-1.29924	0.0233574	ALBA1
AT1G29310	-1.64404	3.31078e-10	Sec.
AT1G29418	-1.63041	0.000301518	NA
AT1G29730	-2.57642	7.31643e-16	NA
AT1G29740	-2.53693	4.97189e-05	NA
AT1G30550	-2.07163	4.06423e-07	NA
AT1G31772	-3.86812	4.67125e-13	NA
AT1G31817	-1.28639	0.00800498	NFD3
AT1G31860	-1.32985	0.0481132	AT-IE
AT1G31950	-2.19385	1.88588e-09	NA
AT1G32190	-1.51958	0.000345073	NA
AT1G32210	-1.23168	0.0187403	ATDAD1
AT1G32540	-3.89214	0.00159882	LOL1
AT1G33090	-1.52991	0.0411987	NA
AT1G33120	-1.34379	0.0235389	NA
AT1G33240	-2.29446	4.26893e-22	AT-GTL1
AT1G33280	-3.28598	2.23638e-24	ANAC015
AT1G33480	-1.40694	0.00704015	ATL58
AT1G33540	-2.78235	3.80702e-05	scpl18
AT1G33610	-1.86882	4.70309e-07	NA
AT1G33612	-2.27769	0.000307865	NA
AT1G33750	-1.98532	1.902e-06	TPS22
AT1G34010	-1.28587	0.0290842	NA
AT1G34030	-1.31085	0.00868096	NA
AT1G34490	-4.02151	5.82864e-06	NA
AT1G34500	-2.75149	0.00621559	NA
AT1G35270	-2.28799	1.00987e-05	NA
AT1G36060	-1.9888	1.52558e-08	TG
AT1G41830	-1.42435	2.06079e-06	SKS6
AT1G41880	-1.33703	0.0245826	NA
AT1G43170	-1.3217	0.0120459	ARP1
AT1G44318	-3.73332	6.37997e-09	hemb2
AT1G44760	-1.65322	0.00129192	NA
AT1G44830	-2.35688	1.84487e-05	AtERF014
AT1G47380	-1.4254	0.000234229	NA
AT1G47510	-2.30741	0.000364946	5PTASE11
AT1G47580	-1.54454	0.011294	DYW1
AT1G47590	-2.80921	5.50329e-12	NA
AT1G47600	-3.42181	2.2836e-09	BGLU34
AT1G48070	-3.02667	1.27444e-05	NA
AT1G48230	-1.20737	0.00809765	NA
AT1G48330	-2.10628	1.85187e-11	NA
AT1G48610	-1.34415	0.000817415	NA
AT1G48630	-1.58241	0.000102441	RACK1B
AT1G49005	-2.34911	0.0141677	CLE11
AT1G49410	-1.43635	3.78587e-05	TOM6
AT1G49600	-1.39613	0.000397902	ATRBP47A
AT1G50010	-1.24834	0.0253987	TUA2
AT1G50050	-2.95185	0.00151573	NA
AT1G50060	-3.50926	1.04112e-11	NA
AT1G50110	-1.42313	0.000209948	BCAT6
AT1G50580	-1.45819	0.00697569	NA
AT1G50720	-4.26897	6.52304e-11	NA
AT1G51035	-2.11334	0.00513	NA
AT1G51260	-3.40482	2.06816e-12	LPAT3
AT1G51470	-3.1614	6.44343e-07	BGLU35
AT1G52050	-4.20772	7.81794e-10	NA
AT1G52060	-4.51881	1.64085e-11	NA
AT1G52070	-4.82817	1.02748e-15	NA
AT1G52190	-2.52086	1.9421e-10	AtNPF1.2
AT1G52300	-1.33422	0.00144754	NA
AT1G52360	-1.17057	0.0142904	NA
AT1G52580	-3.30064	0.0300528	ATRBL5
AT1G52670	-1.40897	4.2487e-06	BADC2
AT1G52910	-1.97463	3.81344e-10	NA
AT1G53040	-1.28514	0.00755694	NA
AT1G53130	-3.41753	5.24028e-11	GRI
AT1G53470	-2.04464	1.39263e-14	MSL4
AT1G53645	-1.22969	0.041145	NA
AT1G53660	-1.83866	4.71214e-05	NA
AT1G53700	-1.94463	1.50115e-05	PK3AT
AT1G53708	-3.38379	5.67075e-21	RTFL9
AT1G53830	-2.62804	1.71265e-08	ATPME2
AT1G54000	-1.348	0.00895821	GLL22
AT1G54010	-2.59165	3.93747e-22	GLL23
AT1G54020	-2.26586	0.0184602	NA
AT1G54120	-1.43761	0.00702081	NA
AT1G54450	-1.44923	0.00310999	NA
AT1G54560	-2.59294	3.57074e-05	ATXIE
AT1G54690	-1.29032	0.0100007	G-H2AX
AT1G54890	-3.61827	5.81805e-14	NA
AT1G55120	-1.40341	0.0407506	AtcwINV3
AT1G55205	-1.38623	0.00726123	NA
AT1G55700	-2.16418	0.000492346	NA
AT1G56330	-1.4423	1.12077e-09	ATSAR1
AT1G56630	-1.59315	0.00240461	NA
AT1G56680	-2.33011	2.02579e-12	NA
AT1G57590	-3.01154	3.62785e-26	AtPAE2
AT1G57620	-1.48397	2.86316e-06	CYB
AT1G57660	-1.29933	0.0222232	NA
AT1G59940	-2.15532	1.08601e-15	ARR3
AT1G60787	-1.78552	0.0151557	NA
AT1G61380	-1.49879	0.000689039	LORE
AT1G61580	-1.47115	0.00343054	ARP2
AT1G61770	-1.15485	0.0171735	NA
AT1G61790	-1.25395	0.000144082	ARTUMES
AT1G61870	-1.35604	0.00678476	PPR336
AT1G61890	-1.48026	1.8021e-05	NA
AT1G62020	-1.25925	0.00221297	&#945;1-COP
AT1G62190	-2.16427	0.00315297	NA
AT1G62440	-1.77412	2.50817e-07	LRX2
AT1G62480	-2.07975	7.15265e-09	NA
AT1G62500	-2.20414	0.00470433	DEG27
AT1G62510	-3.07954	1.29194e-09	NA
AT1G62580	-2.17261	0.000178662	NOGC1
AT1G63050	-1.27267	0.0145259	AtLPLAT2
AT1G63650	-1.54533	0.000830763	AtEGL3
AT1G64220	-1.49802	0.0126842	TOM7-2
AT1G64440	-1.2604	0.0229286	REB1
AT1G64640	-2.24146	1.01308e-17	AtENODL8
AT1G64650	-1.65179	3.26342e-08	NA
AT1G64880	-1.49274	0.00011854	NA
AT1G64910	-2.59094	1.29614e-09	NA
AT1G64920	-2.02476	1.56204e-10	NA
AT1G64930	-1.63054	0.0012359	CYP89A7
AT1G64950	-1.33763	3.7087e-06	CYP89A5
AT1G65010	-1.20957	0.0446403	NA
AT1G65310	-2.27421	1.60391e-07	ATXTH17
AT1G65570	-4.80139	1.45177e-14	RCPG
AT1G65620	-3.64407	1.44471e-11	AS2
AT1G65730	-2.65268	5.75436e-36	YSL7
AT1G66150	-1.45463	5.6927e-05	TMK1
AT1G66270	-1.43226	0.0331067	BGLU21
AT1G66280	-1.41373	0.00168726	BGLU22
AT1G67330	-1.42857	0.000525623	AGM2
AT1G67430	-1.35496	0.000839518	NA
AT1G67590	-2.12372	2.50905e-14	NA
AT1G67780	-1.39532	0.00592103	DDR3
AT1G68130	-1.37618	0.0226721	AtIDD14
AT1G68330	-1.54519	0.0286815	NA
AT1G68560	-1.25934	0.00825706	ATXYL1
AT1G69030	-1.43959	1.14357e-05	NA
AT1G69040	-2.01943	8.57798e-15	ACR4
AT1G69600	-1.45836	0.000510387	ATHB29
AT1G69700	-1.42283	0.0077786	ATHVA22C
AT1G69770	-1.36763	0.00301467	CMT3
AT1G69780	-1.3209	0.042561	ATHB13
AT1G69930	-2.3414	0.000110622	ATGSTU11
AT1G70080	-4.03937	6.51574e-23	TPS6
AT1G70560	-2.36332	1.77507e-15	CKRC1
AT1G70600	-1.4548	0.000137236	NA
AT1G70950	-1.36663	0.0207652	NA
AT1G71380	-3.20208	1.82655e-14	ATCEL3
AT1G71520	-2.87727	7.77361e-10	NA
AT1G71760	-1.74049	0.00780538	NA
AT1G72370	-1.30179	0.0220327	AP40
AT1G72470	-1.28181	0.0412174	ATEXO70D1
AT1G72590	-2.42841	0.0132954	PPRD1
AT1G72730	-1.5954	9.63953e-07	NA
AT1G73160	-2.32151	2.23706e-11	NA
AT1G73620	-2.03687	1.5991e-13	NA
AT1G73940	-1.38864	7.0174e-05	NA
AT1G74270	-1.17875	0.03102	NA
AT1G74490	-2.50202	7.9985e-13	PBL29
AT1G74500	-2.68952	7.21156e-19	ATBS1
AT1G74800	-1.23207	0.0102258	GALT5
AT1G74810	-2.67204	9.6343e-12	BOR5
AT1G74890	-2.50773	0.000528037	ARR15
AT1G75710	-2.08274	8.58807e-11	NA
AT1G75780	-2.61084	4.43303e-15	TUB1
AT1G76090	-1.72168	8.09525e-09	SMT3
AT1G76240	-2.49919	1.89656e-09	NA
AT1G76470	-3.56172	3.67495e-24	NA
AT1G76500	-1.34944	0.00279137	AHL29
AT1G76620	-2.70877	2.24752e-07	PDE339
AT1G76640	-2.21972	0.00643479	CML39
AT1G76878	-2.04789	0.000805647	NA
AT1G77030	-1.3138	0.0174972	RH29
AT1G77131	-1.54108	0.0231961	NA
AT1G77200	-2.13601	0.00119185	NA
AT1G77660	-1.37271	0.00957674	NA
AT1G77670	-1.36813	0.00174177	NA
AT1G77750	-1.26883	0.00708738	NA
AT1G77940	-1.50961	3.9887e-05	RPL30B
AT1G78260	-1.61979	0.00458009	NA
AT1G78520	-2.77264	7.20926e-17	NA
AT1G78570	-1.49117	3.2208e-06	ATRHM1
AT1G78860	-1.74338	5.95043e-07	GAL2
AT1G79075	-1.24975	0.0436692	NA
AT1G79260	-1.24723	0.0228044	NA
AT1G79580	-2.44332	2.97428e-09	ANAC033
AT1G79720	-1.66263	0.0357065	NA
AT1G79840	-1.60526	7.68589e-06	GL2
AT1G79910	-2.27253	5.24952e-07	ISTL8
AT1G79915	-2.01625	0.00216124	NA
AT1G79990	-1.24328	0.0230944	NA
AT1G80240	-2.82665	2.49107e-19	DGR1
AT1G80270	-1.42466	0.0252626	PPR596
AT1G80280	-1.33905	0.0033518	NA
AT2G00560	-4.22059	0.0221548	NA
AT2G00880	-1.79332	0.00236666	NA
AT2G01250	-1.39815	0.00147918	RPL7B
AT2G01300	-2.57419	6.53728e-05	NA
AT2G01940	-1.55885	0.023226	ATIDD15
AT2G02610	-1.62218	0.00314339	NA
AT2G02620	-2.19427	0.00172029	NA
AT2G02630	-1.71796	0.00129115	NA
AT2G02780	-1.49201	0.000596735	NA
AT2G02950	-2.2497	5.9458e-05	PKS1
AT2G03505	-1.48166	0.00140059	NA
AT2G04025	-1.96436	0.00222047	GLV7
AT2G04160	-2.51735	2.65503e-29	AIR3
AT2G04170	-1.65513	7.05767e-05	NA
AT2G04390	-1.40169	0.000163713	dS17
AT2G04450	-1.5309	0.0333536	ATNUDT6
AT2G04500	-2.55491	1.25634e-29	NA
AT2G05220	-1.30834	0.00016234	NA
AT2G06200	-2.824	9.45236e-14	AtGRF6
AT2G06850	-1.52716	0.000428022	EXGT-A1
AT2G08760	-2.21325	0.0237736	NA
AT2G11810	-1.80443	0.0258975	ATMGD3
AT2G12646	-2.02353	1.17901e-09	PLATZ7
AT2G14820	-2.60106	1.12128e-21	MEL3
AT2G14890	-2.07411	9.77466e-20	AGP9
AT2G14900	-1.43759	0.000183358	NA
AT2G14920	-2.12608	8.05357e-09	ATST4A
AT2G15000	-1.43641	0.000130692	NA
AT2G16230	-2.1174	9.62296e-07	NA
AT2G16580	-2.32554	1.16739e-18	SAUR8
AT2G17070	-2.18443	1.67338e-09	NA
AT2G17080	-2.42611	1.44939e-13	NA
AT2G17280	-2.36027	1.2807e-42	NA
AT2G17600	-2.83628	0.0155605	NA
AT2G17630	-1.6957	2.72982e-10	PSAT2
AT2G18020	-1.42405	0.000328167	EMB2296
AT2G18400	-1.29565	0.0144741	NA
AT2G18800	-1.45593	0.00544111	ATXTH21
AT2G18969	-2.60639	6.23664e-06	NA
AT2G18980	-1.87642	1.56221e-08	PRX16
AT2G19170	-1.35922	0.0153228	SLP3
AT2G19460	-1.87693	1.87224e-12	NA
AT2G19530	-1.5145	0.0225339	NA
AT2G19660	-2.27791	1.17524e-09	NA
AT2G19670	-1.43144	0.00373161	ATPRMT1A
AT2G19730	-1.39608	0.000860553	NA
AT2G19740	-1.23447	0.0354144	NA
AT2G19880	-1.25991	0.0377676	GCS
AT2G20060	-1.25463	0.0200586	NA
AT2G20080	-1.6774	0.0247038	TIE2
AT2G20240	-1.50879	0.00662542	TRM17
AT2G20450	-1.5426	0.000292982	NA
AT2G20510	-2.48353	0.0218184	ATTIM44-1
AT2G20515	-1.93818	6.97e-09	NA
AT2G20562	-1.80028	2.07871e-06	TAX2
AT2G20680	-1.50977	7.85457e-08	AtMAN2
AT2G20750	-2.37121	7.30497e-11	ATEXPB1
AT2G20800	-2.61807	0.0151581	NDB4
AT2G20840	-1.33253	0.000151712	AtSCAMP3
AT2G21090	-1.42173	0.00252747	NA
AT2G21160	-1.53125	7.98351e-09	NA
AT2G21510	-2.2	5.56738e-05	NA
AT2G21580	-1.36478	0.00304693	NA
AT2G21610	-3.88903	7.47804e-26	ATPE11
AT2G21770	-2.29003	0.0417356	CESA09
AT2G22170	-1.34244	0.00578109	PLAT2
AT2G22560	-1.42653	0.000668817	NET2D
AT2G22630	-1.62711	0.000626214	AGL17
AT2G22840	-2.18943	6.2627e-15	AtGRF1
AT2G22970	-1.70226	3.69597e-05	SCPL11
AT2G23050	-1.94559	1.26756e-05	MEL4
AT2G23350	-1.37126	0.00144775	PAB4
AT2G23360	-1.59411	5.51487e-07	NA
AT2G23400	-3.07863	1.72677e-10	AtCPT2
AT2G23410	-3.1101	3.48646e-16	ACPT
AT2G23630	-3.09924	2.16576e-09	sks16
AT2G23820	-1.25093	0.00175833	NA
AT2G24070	-1.79686	0.00035476	QWRF4
AT2G24170	-1.35937	4.24986e-05	NA
AT2G24300	-2.21095	8.33964e-12	NA
AT2G24400	-1.87064	0.00304236	SAUR38
AT2G24610	-1.55377	1.90729e-07	ATCNGC14
AT2G24800	-3.20048	6.55934e-06	NA
AT2G25130	-2.43355	2.16881e-05	NA
AT2G25210	-1.47437	0.00141927	NA
AT2G25440	-2.09625	0.0283141	AtRLP20
AT2G25640	-1.51851	0.00239594	NA
AT2G25810	-2.1714	1.44407e-10	TIP4;1
AT2G25980	-1.82793	4.44506e-07	NA
AT2G26330	-3.25291	4.90471e-11	ER
AT2G26520	-1.68577	0.0407618	NA
AT2G26640	-1.29094	0.0167612	KCS11
AT2G27430	-1.45392	0.000915149	NA
AT2G27710	-1.53902	1.22076e-05	NA
AT2G27720	-1.2573	0.0115985	NA
AT2G27840	-1.48026	0.0113764	HD2D
AT2G29380	-3.72915	4.53602e-05	HAI3
AT2G29390	-1.31618	0.00317498	ATSMO2
AT2G29530	-1.4117	1.31432e-05	AtTIM10
AT2G29680	-1.61694	1.65498e-06	ATCDC6
AT2G29980	-1.33338	0.004578	AtFAD3
AT2G30050	-1.34083	5.44913e-07	NA
AT2G30200	-1.27972	0.00617202	EMB3147
AT2G30220	-4.52904	3.20348e-09	NA
AT2G30230	-1.8881	9.64183e-05	NA
AT2G30340	-2.06169	2.94737e-13	LBD13
AT2G30370	-2.83562	4.56908e-14	AtEPFL6
AT2G30575	-1.61141	1.61963e-09	GAUT5
AT2G30890	-2.34901	2.21691e-06	NA
AT2G31010	-1.69499	3.55493e-06	NA
AT2G31060	-1.36909	0.000614807	EMB2785
AT2G31085	-2.13884	0.00424174	AtCLE6
AT2G31250	-1.97219	0.000313237	HEMA3
AT2G31270	-1.39026	0.027868	ATCDT1A
AT2G31310	-2.19015	1.38876e-07	LBD14
AT2G31540	-1.76926	0.0235389	NA
AT2G31610	-1.33795	0.0079398	NA
AT2G31680	-1.25076	0.0316257	AtRABA5d
AT2G31920	-1.92021	3.94886e-05	CORD7
AT2G32060	-1.47659	8.70251e-06	NA
AT2G32220	-1.52608	0.000804372	NA
AT2G32235	-1.59327	0.00882336	NA
AT2G32275	-3.63582	0.0303272	NA
AT2G32400	-1.44292	0.000140319	ATGLR3.7
AT2G32610	-1.63952	0.0168756	ATCSLB01
AT2G32620	-3.19953	1.90802e-15	ATCSLB02
AT2G33210	-1.40994	0.0100509	HSP60
AT2G33230	-3.08203	1.58811e-05	YUC7
AT2G33790	-4.57213	1.96304e-15	AGP30
AT2G34020	-2.0467	3.35569e-10	NA
AT2G34050	-1.3323	0.0129784	P11
AT2G34070	-1.49614	0.000383423	TBL37
AT2G34080	-2.01262	0.000117117	NA
AT2G34170	-1.76174	1.80792e-06	DEG21
AT2G34250	-1.19115	0.00687406	NA
AT2G34300	-1.4342	1.58832e-06	NA
AT2G34480	-1.32882	0.0164794	L18aB
AT2G34770	-1.78611	6.1065e-10	ATFAH1
AT2G34930	-1.90783	0.000519233	NA
AT2G35035	-1.56297	0.00974604	URED
AT2G35190	-1.56787	9.01843e-09	ATNPSN11
AT2G35210	-1.78348	7.41186e-05	AGD10
AT2G35605	-1.40673	0.00130272	SWIB6
AT2G36026	-2.65697	7.0468e-05	NA
AT2G36170	-1.32326	0.00698188	RPL40A
AT2G36400	-1.48889	0.000166485	AtGRF3
AT2G36620	-1.44891	0.000221261	RPL24A
AT2G36630	-3.09991	2.81757e-06	NA
AT2G37100	-2.01842	6.49184e-07	NA
AT2G37190	-1.5257	4.64519e-06	NA
AT2G37230	-1.37691	0.00944952	RPPR5
AT2G37250	-1.41142	3.52634e-09	ADK
AT2G37260	-1.61476	0.00340029	ATWRKY44
AT2G37270	-1.36372	0.0017305	ATRPS5B
AT2G37390	-1.97897	6.16919e-08	AtHMP21
AT2G37540	-2.97411	3.57992e-16	NA
AT2G37700	-2.35734	1.84889e-08	NA
AT2G37770	-4.1417	2.04942e-44	AKR4C9
AT2G38360	-1.53707	2.81663e-08	PRA1.B4
AT2G38750	-1.52961	0.00149628	ANNAT4
AT2G39010	-2.35535	3.76711e-13	PIP2;6
AT2G39040	-3.53385	1.09387e-13	NA
AT2G39180	-2.18861	7.41972e-09	ATCRR2
AT2G39390	-1.44792	0.000136051	NA
AT2G39460	-1.41499	0.000211652	ATRPL23A
AT2G39530	-1.66651	0.013705	CASPL4D1
AT2G39920	-3.53329	0.00287975	NA
AT2G40205	-1.4535	0.010754	NA
AT2G40250	-2.99571	4.67096e-11	NA
AT2G40470	-2.24063	4.92214e-14	ASL11
AT2G40475	-2.30587	1.04391e-10	ASG8
AT2G40590	-1.28453	0.0428977	NA
AT2G40620	-1.33158	0.00136313	bZIP18
AT2G41150	-1.46251	6.66544e-05	NA
AT2G41290	-2.24781	5.11674e-19	SSL2
AT2G41800	-2.26507	2.48864e-27	TEB
AT2G41840	-1.30831	0.017829	NA
AT2G42170	-3.20317	4.90242e-05	NA
AT2G42380	-2.5127	2.57008e-11	ATBZIP34
AT2G42570	-1.53671	6.35252e-05	TBL39
AT2G42710	-1.26785	0.0242788	NA
AT2G42870	-1.77044	0.00169182	HLH1
AT2G42900	-2.08361	0.000221936	NA
AT2G43040	-1.50073	1.01495e-07	NPG1
AT2G43460	-1.29538	0.0105265	NA
AT2G43470	-2.41603	1.76499e-05	NA
AT2G43480	-2.37563	2.64324e-12	NA
AT2G43490	-1.23324	0.00333192	NA
AT2G43600	-4.25674	7.36302e-30	NA
AT2G43610	-2.95391	5.46638e-09	NA
AT2G43870	-2.62657	9.44744e-14	NA
AT2G43880	-2.91149	2.26993e-24	NA
AT2G43890	-2.70618	0.000345097	NA
AT2G44740	-2.35349	1.66016e-20	CYCP4;1
AT2G45050	-2.24481	8.49611e-11	GATA2
AT2G45070	-1.1586	0.020054	SEC61
AT2G45180	-1.74108	3.38222e-06	DRN1
AT2G45310	-1.54903	0.000375585	GAE4
AT2G45400	-1.55457	0.000163334	BEN1
AT2G45450	-1.4604	0.0253613	ZPR1
AT2G46000	-1.4776	4.13088e-08	NA
AT2G46290	-1.41913	0.000243003	NA
AT2G46410	-1.52148	0.00334761	CPC
AT2G46420	-1.92432	2.37747e-14	NA
AT2G46480	-2.25357	0.00653628	GAUT2
AT2G46810	-2.43576	8.26287e-07	MYC70
AT2G46850	-1.87344	0.000535046	NA
AT2G46950	-3.02163	2.12573e-22	CYP709B2
AT2G47110	-1.38591	0.00130652	RPS27aB
AT2G47140	-1.77931	1.16377e-08	AtSDR5
AT2G47270	-1.5319	0.027043	UPB1
AT2G47440	-1.82124	5.52863e-08	NA
AT2G47540	-1.57058	0.0272598	NA
AT2G47550	-1.94744	2.13594e-05	NA
AT2G47610	-1.32202	0.0123995	NA
AT2G48020	-1.45136	2.91332e-09	ZIF2
AT3G01220	-1.38451	0.00291126	ATHB20
AT3G01516	-2.53312	4.16867e-09	NA
AT3G01840	-2.11322	2.46889e-05	LYK2
AT3G02170	-1.78214	2.47044e-05	LNG2
AT3G02230	-1.71842	3.15251e-12	ATRGP1
AT3G02245	-2.08834	0.00835016	NA
AT3G02430	-3.50567	5.75999e-07	DMP5
AT3G02530	-1.24416	0.0302228	CCT6-2
AT3G02560	-1.30049	0.0241669	NA
AT3G02650	-1.42334	0.00299115	NA
AT3G02900	-1.45144	2.42012e-08	NA
AT3G03060	-1.39636	0.00162402	SBA1
AT3G03250	-1.33717	6.59653e-05	AtUGP1
AT3G03500	-3.33172	1.15874e-09	NA
AT3G03680	-2.20474	4.09464e-22	MCTP14
AT3G03820	-3.59611	0.0259047	SAUR29
AT3G03960	-1.39631	0.000175639	CCT8
AT3G04080	-1.28852	0.000732099	APY1
AT3G04320	-3.61667	1.43729e-11	NA
AT3G04330	-4.64794	9.08132e-07	NA
AT3G04400	-1.29774	0.0159233	emb2171
AT3G04800	-2.07356	0.00790863	ATTIM23-3
AT3G04840	-1.36239	0.00556603	NA
AT3G04920	-1.30139	0.0213213	NA
AT3G05060	-1.3087	0.0415286	NA
AT3G05150	-2.09596	4.12077e-07	NA
AT3G05390	-2.49135	2.11236e-13	NA
AT3G05560	-1.38651	0.000891654	NA
AT3G05590	-1.31249	0.0175371	RPL18
AT3G05655	-2.27487	0.0233574	NA
AT3G05780	-4.16508	0.00244117	LON3
AT3G05860	-2.16563	0.00447533	AGL45
AT3G06040	-1.34525	8.48401e-05	NA
AT3G06070	-2.11822	1.02686e-06	NA
AT3G06320	-1.44711	3.36158e-05	NA
AT3G06460	-3.25883	1.92035e-09	ELO1
AT3G06650	-1.32814	0.00113943	ACLB-1
AT3G06680	-1.54497	0.00101184	NA
AT3G06700	-1.39287	0.000571509	NA
AT3G06770	-1.9917	8.6022e-08	NA
AT3G06990	-1.57042	2.66254e-05	NA
AT3G07000	-1.49556	2.6875e-05	NA
AT3G07010	-2.08816	9.0132e-10	NA
AT3G07110	-1.48961	4.49568e-05	NA
AT3G07470	-1.39162	0.00784728	NA
AT3G07990	-1.36311	0.00776786	SCPL27
AT3G08520	-1.23847	0.049442	NA
AT3G08630	-1.53476	1.41854e-08	RER2
AT3G08670	-1.34731	0.000438987	BPP6
AT3G09200	-1.44346	0.00017844	NA
AT3G09300	-1.54091	1.1183e-07	ORP3B
AT3G09330	-2.30511	7.48781e-11	NA
AT3G09500	-1.3515	0.00197301	NA
AT3G09630	-1.40009	0.0033374	SAC56
AT3G09730	-1.36587	0.0253105	NA
AT3G09780	-1.78607	4.99415e-08	ATCRR1
AT3G09940	-2.28666	1.02936e-12	AtMDAR3
AT3G10110	-1.58707	5.37079e-05	MEE67
AT3G10470	-2.30135	4.77399e-05	NA
AT3G10520	-2.28082	1.64943e-36	AHB2
AT3G10525	-2.30984	1.08728e-17	LGO
AT3G10660	-1.47561	1.13885e-09	ATCPK2
AT3G10720	-2.67573	3.50573e-13	NA
AT3G11050	-2.09	4.50464e-15	ATFER2
AT3G11070	-1.28995	0.00823392	NA
AT3G11120	-1.42888	0.00330472	NA
AT3G11250	-1.28564	0.00669914	NA
AT3G11700	-1.28626	0.0433115	FLA18
AT3G12110	-1.59763	6.50163e-06	ACT11
AT3G12240	-2.5909	3.88847e-14	SCPL15
AT3G12370	-1.31347	0.000973289	NA
AT3G12610	-2.08931	1.44157e-09	DRT100
AT3G12710	-1.69977	0.000423669	NA
AT3G12860	-1.40294	0.00532019	NA
AT3G12970	-1.75906	0.000815767	NA
AT3G13160	-1.34949	0.0178947	RPPR3b
AT3G13470	-1.61928	3.33295e-08	Cpn60beta2
AT3G13600	-1.31651	0.0393944	NA
AT3G13674	-1.47946	0.00468101	NA
AT3G13900	-2.66735	0.03016	ALA7
AT3G13960	-2.54801	0.00378125	AtGRF5
AT3G14370	-1.93871	3.93654e-07	WAG2
AT3G14510	-1.64946	0.00672182	NA
AT3G14517	-3.02159	9.94068e-06	NA
AT3G14530	-2.28957	4.60418e-14	AtGGPS6
AT3G14540	-1.6527	0.00848825	AtsesterTPS2
AT3G14550	-1.53816	0.000575549	AtGFPPS2
AT3G14600	-1.27746	0.0207023	NA
AT3G14740	-1.39735	0.0372977	NA
AT3G15115	-1.67193	0.00476237	NA
AT3G15240	-1.61534	0.000646643	NA
AT3G15357	-1.80236	1.5878e-06	NA
AT3G15370	-3.16769	2.70717e-09	ATEXP12
AT3G16080	-1.41681	0.00242871	NA
AT3G16150	-2.5443	2.2413e-16	ASPGB1
AT3G16180	-1.86418	6.16243e-10	NRT1.12
AT3G16300	-1.67514	0.00964576	CASPL3A1
AT3G16390	-1.65058	0.0178244	NSP3
AT3G16410	-1.81623	1.22849e-06	NSP4
AT3G16440	-2.50196	7.15796e-05	ATMLP-300B
AT3G16480	-1.25953	0.00970327	MPPalpha
AT3G16780	-1.53764	0.000182106	RPL19B
AT3G17390	-1.42734	3.13921e-07	AtSAMS3
AT3G17580	-2.56257	4.27831e-07	NA
AT3G17780	-1.34533	2.26156e-05	NA
AT3G17820	-1.54589	3.93614e-10	ATGSKB6
AT3G17940	-1.3262	1.35352e-06	NA
AT3G18000	-1.68587	0.00129338	AtPMT1
AT3G18130	-1.58558	8.70284e-05	RACK1C
AT3G18190	-1.34688	0.00513247	CCT4
AT3G18200	-2.41412	9.96961e-11	UMAMIT4
AT3G18240	-1.3666	0.0442865	NA
AT3G18600	-1.3233	0.0217614	NA
AT3G18760	-1.45699	1.49813e-06	NA
AT3G19130	-1.31657	3.53166e-05	ATRBP47B
AT3G19320	-1.85965	0.0128988	NA
AT3G19430	-4.6523	2.04905e-12	NA
AT3G19508	-1.38801	0.0254704	SDHAF3
AT3G19820	-1.27581	0.0120609	CBB1
AT3G20000	-1.49079	9.81937e-05	TOM40
AT3G20130	-1.56944	2.93172e-05	CYP705A22
AT3G20140	-3.41508	4.55999e-07	CYP705A23
AT3G20160	-3.2953	1.51794e-05	AtGGPS8
AT3G20260	-1.31604	0.0191169	NA
AT3G20790	-1.33659	0.000106783	NA
AT3G20840	-1.65179	0.0194965	AtPLT1
AT3G20940	-2.71713	1.74767e-15	CYP705A30
AT3G20975	-2.9325	1.48597e-05	NA
AT3G21000	-3.24213	0.000994013	NA
AT3G21040	-4.09089	0.0102301	NA
AT3G21300	-1.5386	0.00167208	AtTRM2a
AT3G21330	-1.75442	0.00840478	NA
AT3G21680	-2.04944	5.0538e-15	NA
AT3G21750	-2.05418	1.31561e-08	UGT71B1
AT3G21760	-2.4269	0.0221363	HYR1
AT3G22230	-1.35426	0.000733852	NA
AT3G22300	-1.26614	0.017204	RPS10
AT3G22310	-1.40176	0.0116058	ATRH9
AT3G22790	-1.44873	0.00735563	NET1A
AT3G23050	-1.44166	3.93676e-07	AXR2
AT3G23360	-3.89229	1.70815e-06	NA
AT3G23390	-1.30301	0.0229921	RPL36aA
AT3G23470	-2.63097	1.48397e-19	NA
AT3G23530	-1.77306	3.50767e-06	NA
AT3G23550	-2.05453	4.13787e-05	DTX18
AT3G23730	-3.18678	8.5265e-11	XTH16
AT3G23830	-1.42059	0.0134779	AtGRP4
AT3G23990	-1.69654	1.75465e-07	HSP60
AT3G24090	-1.2972	0.0331775	GFAT
AT3G24210	-2.24175	1.00408e-11	NA
AT3G24670	-1.71343	7.69633e-05	NA
AT3G24750	-2.47342	4.72252e-10	LAZY5
AT3G24830	-1.3286	0.00666424	NA
AT3G25220	-1.41	2.24266e-06	FKBP15-1
AT3G25230	-1.1789	0.0372218	ATFKBP62
AT3G25520	-1.28788	0.0183955	ATL5
AT3G27080	-1.31558	0.000171819	TOM20-3
AT3G27230	-1.33644	0.000330744	NA
AT3G27480	-2.213	1.52616e-06	NA
AT3G27490	-1.7118	0.0373944	GSR1
AT3G27500	-1.57522	0.000900473	NA
AT3G27640	-1.39614	0.0460294	NA
AT3G27950	-1.82615	0.00012523	NA
AT3G28040	-1.62257	0.00137884	NA
AT3G28180	-1.34804	0.00139578	ATCSLC04
AT3G28750	-2.04582	0.00862219	NA
AT3G28860	-1.35179	0.00484237	ABCB19
AT3G28900	-1.52656	3.54401e-05	NA
AT3G29030	-3.38472	0.0025049	ATEXP5
AT3G29370	-2.6143	6.42297e-06	P1R3
AT3G30214	-1.34549	0.00336414	NA
AT3G30350	-1.89123	2.48249e-07	GLV3
AT3G30775	-1.63176	0.00109765	AT-POX
AT3G42800	-2.02076	8.89391e-05	NA
AT3G42806	-2.6097	1.39722e-19	NA
AT3G43810	-1.54448	2.70959e-13	AtCAM7
AT3G43960	-2.37366	1.78028e-11	NA
AT3G44330	-1.32789	2.05534e-06	NA
AT3G44590	-1.66488	3.71108e-08	RPP2D
AT3G44710	-1.7524	0.0192811	NA
AT3G44750	-1.41907	0.0142043	ATHD2A
AT3G45030	-1.46074	0.000136184	NA
AT3G45130	-2.52752	6.16179e-14	LAS1
AT3G45430	-2.13206	1.22881e-09	LecRK-I.5
AT3G45530	-1.68059	0.00118148	NA
AT3G46280	-2.51854	2.2834e-13	NA
AT3G46400	-2.15054	0.00026558	NA
AT3G46560	-1.29044	0.000485911	AtTIM9
AT3G47290	-2.09624	0.000684644	ATPLC8
AT3G47370	-1.50872	1.0374e-05	NA
AT3G47380	-2.44059	3.63271e-11	AtPMEI11
AT3G47400	-2.71929	5.09456e-17	NA
AT3G47710	-3.04491	1.87018e-15	BHLH161
AT3G47720	-3.96153	0.014293	SRO4
AT3G47760	-2.40416	6.3349e-11	ABCA5
AT3G48240	-2.13586	0.00181145	NA
AT3G48250	-1.42527	0.00227031	BIR6
AT3G48260	-3.0758	7.80635e-18	WNK3
AT3G48280	-2.52882	0.00275779	CYP71A25
AT3G48550	-1.88657	1.10064e-05	NA
AT3G48930	-1.36867	0.00397981	EMB1080
AT3G49010	-1.39489	0.00076663	ATBBC1
AT3G49080	-1.48508	0.000116915	RPS9M
AT3G49190	-3.10925	1.6352e-07	NA
AT3G49410	-1.53597	0.00109915	NA
AT3G49630	-2.58467	1.00502e-06	NA
AT3G49720	-1.54793	2.39149e-08	CGR2
AT3G49845	-1.48049	0.0239462	AthCYSTM10
AT3G49910	-1.49501	6.35942e-05	NA
AT3G50120	-2.01355	0.00744768	NA
AT3G50130	-2.06704	1.63527e-05	NA
AT3G50230	-1.59481	0.000918684	NA
AT3G50640	-1.46707	0.0177191	NA
AT3G51470	-2.00138	4.4712e-07	NA
AT3G52390	-1.41983	0.000654518	NA
AT3G52440	-4.18193	0.00224128	NA
AT3G52580	-1.39236	0.00458783	NA
AT3G52590	-1.36942	0.000831509	EMB2167
AT3G52770	-2.20167	0.0352237	ZPR3
AT3G52910	-1.35421	0.0117842	AtGRF4
AT3G52940	-1.21413	0.0422518	ELL1
AT3G53010	-1.99157	5.30709e-05	NA
AT3G53020	-1.29308	0.0131974	RPL24
AT3G53370	-1.47367	0.000732706	NA
AT3G53430	-1.34932	0.00237821	NA
AT3G54060	-1.80869	0.000414398	NA
AT3G54250	-1.3189	0.0112852	AtMDD2
AT3G54320	-1.66157	6.61878e-07	ASML1
AT3G54400	-1.66897	4.19464e-11	NA
AT3G54510	-3.39452	1.16465e-28	NA
AT3G54770	-2.31154	2.13761e-14	ARP1
AT3G54830	-3.43457	3.49741e-12	NA
AT3G54960	-1.96648	2.42133e-17	ATPDI1
AT3G55180	-2.33554	0.00257719	MAGL10
AT3G55280	-1.48373	0.000155051	RPL23A2
AT3G55310	-3.91561	0.0163398	NA
AT3G55580	-1.98597	0.00803029	TCF1
AT3G55646	-4.35607	0.00256796	NA
AT3G55720	-1.86327	2.10978e-06	BDR7
AT3G55750	-1.45332	0.00463799	NA
AT3G56000	-1.5197	0.0435918	ATCSLA14
AT3G56020	-1.32408	0.00210548	NA
AT3G56060	-2.51118	1.03433e-15	NA
AT3G56070	-1.6978	1.07192e-05	ROC2
AT3G56090	-1.76215	9.6657e-09	ATFER3
AT3G56220	-2.38862	9.47155e-12	NA
AT3G58120	-2.29933	7.78854e-13	ATBZIP61
AT3G58210	-2.45202	0.0182688	NA
AT3G58850	-2.49672	3.47542e-11	HLH2
AT3G58865	-2.16065	1.66004e-08	NA
AT3G59130	-2.46247	8.58141e-09	NA
AT3G59140	-1.89936	2.79511e-16	ABCC10
AT3G59310	-1.6127	0.00324771	NA
AT3G59650	-1.3468	0.0284864	NA
AT3G59830	-1.72874	0.00538221	NA
AT3G59850	-2.57863	4.52628e-23	NA
AT3G59890	-1.38954	0.00827174	NA
AT3G60245	-1.45397	0.000219554	NA
AT3G60530	-1.61517	0.000195766	GATA4
AT3G60870	-1.97532	8.33752e-05	AHL18
AT3G61660	-2.04901	0.00771817	NA
AT3G62250	-1.31219	0.00829524	UBQ5
AT3G62280	-1.49578	0.0132033	NA
AT3G62600	-1.30937	2.80106e-09	ATERDJ3B
AT3G62630	-1.90493	4.50277e-08	NA
AT3G62760	-1.69801	1.64415e-05	ATGSTF13
AT3G62870	-1.3237	0.00366715	NA
AT3G63470	-2.81636	1.29377e-15	scpl40
AT4G00080	-2.96859	6.04179e-24	UNE11
AT4G00100	-1.37705	0.00149075	ATRPS13A
AT4G00310	-1.78582	1.16202e-08	EDA8
AT4G00480	-1.8111	0.00149973	ATMYC1
AT4G00730	-2.08729	1.86244e-12	AHDP
AT4G00770	-2.82625	1.69394e-18	TRM9
AT4G00810	-1.71797	1.14357e-05	RPP1.2
AT4G00820	-1.63815	1.62668e-05	iqd17
AT4G00893	-3.06088	0.000982645	NA
AT4G01140	-1.52253	0.00840608	NA
AT4G01240	-3.20499	8.25546e-16	NA
AT4G01265	-2.71109	0.00221265	NA
AT4G01410	-2.74881	4.06417e-18	NA
AT4G01525	-1.80761	9.60942e-11	NA
AT4G01760	-2.06971	0.000375527	NA
AT4G01770	-2.52111	5.4473e-15	RGXT1
AT4G01890	-2.51212	0.00298122	NA
AT4G01950	-1.70319	0.0011049	ATGPAT3
AT4G02160	-3.55307	0.000534441	NA
AT4G02500	-1.2013	0.0357946	ATXT2
AT4G02905	-4.44745	0.00496817	NA
AT4G02930	-1.56009	3.86786e-06	NA
AT4G03140	-1.5983	0.00290819	NA
AT4G03190	-2.21038	1.59796e-17	AFB1
AT4G03292	-1.9351	0.000122737	NA
AT4G04760	-1.60588	0.029168	NA
AT4G04940	-1.38877	0.00251679	NA
AT4G05020	-1.75821	9.11951e-12	NDB2
AT4G09480	-2.68111	9.83728e-05	NA
AT4G09960	-3.3748	0.0320011	AGL11
AT4G10350	-3.49317	3.62575e-26	ANAC070
AT4G10370	-1.5389	0.000270254	NA
AT4G10450	-1.40203	0.00166451	NA
AT4G10465	-2.29724	0.0279967	AtHMP34
AT4G10480	-1.33447	0.00370416	NA
AT4G10490	-3.78214	0.0395375	DLO2
AT4G10560	-2.04465	4.43519e-06	MEE53
AT4G11010	-1.11772	0.00939317	NDPK3
AT4G11050	-1.92425	1.49288e-10	AtGH9C3
AT4G11100	-2.25896	9.67065e-07	NA
AT4G11210	-1.79569	1.76427e-05	NA
AT4G11350	-1.5324	0.0268517	NA
AT4G11610	-2.81989	9.87818e-17	MCTP7
AT4G11780	-2.46197	2.33813e-08	TRM10
AT4G11820	-1.34665	0.00152157	FKP1
AT4G12510	-2.69129	4.07984e-07	AZI5
AT4G12520	-2.77296	8.45498e-10	NA
AT4G12600	-1.29595	0.0389992	NA
AT4G12650	-1.22893	0.00284816	TMN12
AT4G12730	-1.35266	0.0108692	FLA2
AT4G12840	-1.42849	0.00159023	NA
AT4G13170	-1.29964	0.0061754	NA
AT4G13850	-1.26048	0.0324908	ATGRP2
AT4G13930	-1.32088	2.4466e-05	SHM4
AT4G14320	-1.23059	0.0436336	API2
AT4G14550	-1.36074	0.0483468	IAA14
AT4G14560	-1.80051	0.000544571	AXR5
AT4G14640	-1.70588	0.00119655	AtCML8
AT4G14690	-2.28671	2.1954e-09	ELIP2
AT4G14695	-2.53048	7.49271e-14	MPC2
AT4G14700	-1.87314	0.000964031	ATORC1A
AT4G14750	-2.06346	8.29214e-09	IQD19
AT4G14980	-1.71049	2.2013e-05	NA
AT4G15000	-1.46075	0.000332623	NA
AT4G15160	-3.10151	1.27194e-32	PAC2
AT4G15215	-1.54497	2.28834e-05	ABCG41
AT4G15280	-3.29742	4.48896e-05	UGT71B5
AT4G15300	-3.41014	5.60612e-10	CYP702A2
AT4G15310	-1.96692	0.00186445	CYP702A3
AT4G15350	-4.18279	1.24632e-08	CYP705A2
AT4G15360	-4.12323	0.00154851	CYP705A3
AT4G15370	-4.26545	9.16588e-09	BARS1
AT4G15530	-2.09262	2.02728e-14	PPDK
AT4G15640	-1.22703	0.00819553	NA
AT4G15910	-1.55051	0.000359874	ATDI21
AT4G16270	-1.88685	0.0024271	PRX40
AT4G16500	-1.69468	5.80757e-17	AtCYS4
AT4G16610	-1.50515	0.0372613	NA
AT4G16660	-1.20921	0.0109261	HSP70
AT4G16720	-1.34568	0.00163013	NA
AT4G17190	-1.67026	1.87689e-07	FPS2
AT4G17390	-1.34779	0.0048898	NA
AT4G17460	-2.08589	5.46351e-10	HAT1
AT4G17970	-2.43832	1.19131e-13	ALMT12
AT4G18030	-1.36162	9.1908e-06	NA
AT4G18100	-1.41347	0.00166392	NA
AT4G18440	-1.35685	0.00203978	NA
AT4G18450	-4.00333	0.000253217	NA
AT4G18670	-1.39452	0.0100686	LRX5
AT4G18730	-1.34045	0.00385476	RPL16B
AT4G18760	-1.96711	1.06885e-10	AtRLP51
AT4G19030	-1.85628	1.03631e-06	AT-NLM1
AT4G19410	-1.32083	0.000151712	AtPAE7
AT4G19460	-1.66885	0.00307893	NA
AT4G20362	-1.86041	1.27891e-06	NA
AT4G21140	-1.57254	1.25765e-05	NA
AT4G21830	-2.79308	9.53357e-15	ATMSRB7
AT4G21850	-2.20417	2.02168e-15	ATMSRB9
AT4G21900	-1.37585	0.00233363	PRORP3
AT4G21902	-3.9104	1.18821e-05	NA
AT4G22010	-2.60122	2.59628e-21	sks4
AT4G22217	-2.33989	4.33048e-06	NA
AT4G22235	-1.76087	0.00118829	NA
AT4G22320	-1.31239	0.0126071	NA
AT4G22666	-2.1324	0.000610568	LTPG28
AT4G22910	-1.8362	1.71186e-11	CCS52A1
AT4G22930	-1.20451	0.013588	DHOASE
AT4G23070	-2.63153	2.87646e-09	ATRBL7
AT4G23590	-3.11053	1.0182e-20	NA
AT4G23620	-1.39518	0.000116456	NA
AT4G23820	-1.48004	0.000176901	NA
AT4G24040	-1.66457	0.00123577	ATTRE1
AT4G24080	-2.05882	4.25666e-06	ALL1
AT4G24190	-1.30904	4.97211e-05	AtHsp90-7
AT4G24275	-1.75428	1.15639e-08	NA
AT4G24340	-2.03919	2.48998e-11	NA
AT4G24860	-1.92429	0.0087399	NA
AT4G24920	-1.2615	1.94187e-05	NA
AT4G25250	-3.13349	7.35054e-08	PMEI4
AT4G25260	-2.01378	2.292e-09	PMEI7
AT4G25315	-1.42528	9.7486e-05	NA
AT4G25630	-1.54948	0.00264969	ATFIB2
AT4G25740	-1.44215	0.00160529	NA
AT4G25890	-1.35758	0.0136317	NA
AT4G26210	-1.45243	3.98839e-06	NA
AT4G26260	-2.51914	0.0070375	MIOX4
AT4G26320	-1.97989	6.86845e-08	AGP13
AT4G26510	-1.52909	7.27988e-07	UCK4
AT4G26830	-2.3232	0.000436403	NA
AT4G26880	-4.00149	1.17832e-10	NA
AT4G27080	-1.40422	2.21843e-07	ATPDI7
AT4G27090	-1.28112	0.0111279	RPL14B
AT4G27400	-4.53956	2.48471e-10	NA
AT4G27480	-1.63287	0.00222362	NA
AT4G27590	-1.52061	0.0487254	AtHMP37
AT4G27950	-1.52029	0.000328595	CRF4
AT4G28050	-1.89347	2.35812e-08	TET7
AT4G28650	-2.03152	3.2402e-11	MIK1
AT4G28840	-1.89861	0.0035616	TIE1
AT4G29310	-1.27449	0.0470275	NA
AT4G29520	-1.66175	6.22277e-16	SES1
AT4G29610	-2.89013	0.000207416	NA
AT4G29680	-1.29692	0.00368295	NA
AT4G29690	-1.37712	0.00213631	NA
AT4G29840	-1.28982	0.0284744	MTO2
AT4G30180	-2.81931	2.3973e-06	NA
AT4G30280	-1.85139	2.88978e-05	ATXTH18
AT4G30290	-2.3633	2.58261e-14	ATXTH19
AT4G30500	-1.34245	0.0120846	NA
AT4G30610	-1.35882	0.0344686	BRS1
AT4G30800	-1.43278	0.0169704	NA
AT4G30930	-1.29518	0.0157999	NFD1
AT4G31290	-1.2908	0.037721	AtGGCT2;2
AT4G31320	-2.24844	4.04068e-12	SAUR37
AT4G31340	-1.49548	8.86575e-07	NA
AT4G31470	-2.27625	2.23546e-07	NA
AT4G31490	-1.40417	1.2032e-05	&#946;2-COP
AT4G31600	-1.33223	0.00328128	UTr7
AT4G31700	-1.37867	0.00359503	AtRPS6
AT4G31810	-1.49166	0.000146562	CHY4
AT4G32390	-1.26022	0.00182618	NA
AT4G32460	-1.92458	2.43006e-11	AthA1-1
AT4G32890	-1.91923	1.05777e-09	GATA9
AT4G33120	-1.52233	0.00416024	NA
AT4G33130	-1.33927	0.0200508	NA
AT4G33145	-3.28583	4.42604e-07	NA
AT4G33590	-1.98782	0.0136847	NA
AT4G33800	-2.25738	3.1221e-09	NA
AT4G34200	-1.40533	0.000801222	EDA9
AT4G34260	-1.56076	1.91781e-07	AXY8
AT4G34419	-1.72245	0.00229091	NA
AT4G35070	-1.9522	0.000163097	NA
AT4G35100	-1.42392	0.0147207	PIP2;7
AT4G35200	-2.50383	1.75733e-09	NA
AT4G35210	-2.44971	7.15164e-06	NA
AT4G35850	-1.53137	3.36933e-05	NA
AT4G36130	-1.37238	0.0024783	NA
AT4G36280	-2.43962	0.00402487	AtMORC2
AT4G36420	-1.45719	3.53526e-05	NA
AT4G36880	-1.71522	1.00274e-05	CP1
AT4G37160	-4.18927	5.54795e-16	sks15
AT4G37235	-3.31282	1.54149e-06	CASPL5C1
AT4G37400	-2.17601	2.92866e-13	CYP81F3
AT4G37630	-1.3937	0.00940834	CYCD5;1
AT4G37660	-1.32286	0.0412692	NA
AT4G37950	-2.57068	0.000287921	NA
AT4G38400	-2.08665	1.58231e-08	ATEXLA2
AT4G38410	-1.60403	0.0178908	NA
AT4G38420	-1.82105	0.00383916	sks9
AT4G38680	-1.30622	0.0374102	ATCSP2
AT4G38860	-2.79918	1.04747e-07	SAUR16
AT4G39200	-1.28676	0.0139916	NA
AT4G39290	-3.94253	0.0313179	NA
AT4G39390	-1.76614	1.14266e-14	ATNST-KT1
AT4G39400	-1.27435	0.0234578	ATBRI1
AT4G39650	-2.84372	0.0136002	GGT2
AT4G39800	-1.94845	9.85707e-13	ATIPS1
AT4G39860	-1.41525	0.000419575	NA
AT4G39880	-1.37531	0.000263895	NA
AT5G01330	-3.0069	2.53614e-20	PDC3
AT5G01775	-1.6969	0.0275406	NA
AT5G02000	-2.95261	1.00082e-07	NA
AT5G02050	-1.62012	4.9353e-05	NA
AT5G02070	-2.11761	8.78482e-05	NA
AT5G02170	-1.96432	0.00251059	NA
AT5G02180	-2.10542	1.62216e-05	NA
AT5G02260	-2.77496	1.54171e-23	ATEXP9
AT5G02450	-1.37323	0.0032754	NA
AT5G02870	-1.36579	0.00633873	RPL4
AT5G02960	-1.39414	0.00122854	NA
AT5G03850	-1.31513	0.00920786	NA
AT5G03860	-1.75864	0.000377287	MLS
AT5G04160	-1.24634	0.00404784	UUAT1
AT5G04430	-1.44041	2.36909e-06	BTR1
AT5G04800	-1.41123	0.000530947	NA
AT5G04820	-1.67681	0.000486138	ATOFP13
AT5G04970	-3.65839	6.62107e-17	NA
AT5G05270	-1.54183	0.000324395	AtCHIL
AT5G06000	-1.56455	0.00101373	ATEIF3G2
AT5G06195	-2.15154	0.0263321	NA
AT5G06550	-1.39803	0.0329582	JMJ22
AT5G06860	-1.44059	0.00796916	ATPGIP1
AT5G07040	-2.0525	1.48064e-05	ATL69
AT5G07140	-1.37301	0.0024271	NA
AT5G07190	-1.99638	3.70949e-05	ATS3
AT5G07200	-3.00003	3.01348e-16	ATGA20OX3
AT5G07350	-1.24327	0.00990862	AtTudor1
AT5G07550	-2.73202	0.000275258	ATGRP19
AT5G07720	-1.73621	1.06289e-06	XXT3
AT5G07870	-1.21013	0.0393584	NA
AT5G08610	-1.30097	0.0347443	PDE340
AT5G09300	-1.34154	0.001426	NA
AT5G09510	-1.35966	0.00678557	NA
AT5G09890	-1.2744	0.0113764	NDR8
AT5G09910	-1.87898	0.00952017	NA
AT5G09980	-1.84149	1.26366e-06	PROPEP4
AT5G10130	-3.82513	6.80838e-23	NA
AT5G10260	-2.35327	1.87303e-35	AtRABH1e
AT5G10430	-2.28572	2.78756e-11	AGP4
AT5G10572	-2.10384	0.0029101	NA
AT5G10720	-1.78957	2.8156e-09	AHK5
AT5G10840	-1.34295	6.24976e-05	EMP1
AT5G10850	-1.50336	0.00578455	NA
AT5G10990	-2.58655	5.35137e-17	SAUR69
AT5G11420	-1.66228	0.0482177	NA
AT5G11440	-1.94141	0.000671454	CID5
AT5G12940	-2.28517	5.71108e-15	NA
AT5G13140	-1.80723	0.0149129	NA
AT5G13460	-1.35856	0.00410397	IQD11
AT5G13870	-2.74282	4.49908e-27	EXGT-A4
AT5G13990	-1.53807	0.00115132	ATEXO70C2
AT5G14000	-1.50682	8.20367e-05	anac084
AT5G14020	-2.93914	2.04767e-22	NA
AT5G14030	-1.49609	2.36906e-12	NA
AT5G14040	-1.31933	1.75768e-05	MPT3
AT5G14150	-2.02041	2.06689e-08	AthD-1
AT5G14580	-1.46182	0.0208994	NA
AT5G14750	-2.13066	6.80035e-08	ATMYB66
AT5G15090	-1.36079	1.68859e-07	AtVDAC-3
AT5G15150	-2.78248	1.63181e-14	ATHB-3
AT5G15160	-2.71423	3.18e-08	BHLH134
AT5G15200	-1.41501	0.000546525	NA
AT5G15220	-1.84052	5.93826e-21	NA
AT5G15230	-1.67909	8.93579e-07	GASA4
AT5G15265	-2.30833	1.53061e-22	NA
AT5G15350	-1.59995	6.46937e-10	AtENODL17
AT5G15520	-1.54214	0.000514477	NA
AT5G15530	-1.50921	1.94193e-07	BCCP2
AT5G15580	-1.81328	1.26633e-07	AtLNG1
AT5G15650	-1.50207	5.45611e-09	ATRGP2
AT5G15725	-2.43474	1.54544e-05	GLV9
AT5G15890	-1.56027	0.0220723	TBL21
AT5G15940	-3.09181	1.29108e-15	NA
AT5G15950	-1.83117	2.2013e-05	SAMDC2
AT5G16070	-1.17023	0.0286879	CCT6-1
AT5G16130	-1.38598	0.0024765	NA
AT5G16170	-1.9209	1.81734e-09	NA
AT5G16190	-1.74139	5.91453e-08	ATCSLA11
AT5G16440	-1.24051	0.000520473	IPP1
AT5G16560	-1.44312	0.00465117	KAN
AT5G16590	-1.82356	1.23414e-06	LRR1
AT5G17810	-2.99131	1.63902e-17	WOX12
AT5G17920	-1.23305	0.00384671	ATCIMS
AT5G18220	-2.77168	0.0237217	NA
AT5G18280	-1.45548	1.10919e-05	APY2
AT5G18380	-1.46473	0.000519263	NA
AT5G18460	-1.49527	5.58311e-05	NA
AT5G18520	-1.22117	0.00415525	Cand7
AT5G18670	-1.70948	0.00543035	BAM9
AT5G19110	-2.97822	2.46531e-29	NA
AT5G19250	-1.32594	0.00170826	NA
AT5G19340	-2.02651	1.78697e-07	NA
AT5G19510	-1.29767	0.00223241	NA
AT5G19520	-1.98606	1.94728e-09	ATMSL9
AT5G19690	-1.28384	0.00127428	STT3A
AT5G19760	-1.39455	4.40055e-07	NA
AT5G20045	-3.01397	2.90455e-14	NA
AT5G20260	-4.63146	0.00345388	NA
AT5G20290	-1.38003	0.000302705	NA
AT5G20670	-2.70872	0.00594154	NA
AT5G20950	-1.46085	6.3865e-06	BGLC1
AT5G21050	-1.88677	0.000309032	NA
AT5G21080	-1.56407	0.0226737	NA
AT5G22310	-2.24448	9.60591e-10	NA
AT5G22440	-1.54677	0.000333118	NA
AT5G22580	-2.11804	8.91222e-06	NA
AT5G22790	-1.21962	0.0250395	RER1
AT5G22940	-1.86922	6.32341e-10	F8H
AT5G23210	-2.33994	8.43917e-20	SCPL34
AT5G23300	-1.3052	0.0182276	PYRD
AT5G23535	-1.30176	0.0025387	NA
AT5G23700	-1.70367	0.00022867	NA
AT5G23740	-1.4128	0.000447153	RPS11-BETA
AT5G24070	-4.49989	1.09072e-16	NA
AT5G24100	-2.2321	3.99976e-08	NA
AT5G24105	-2.11065	2.01212e-07	AGP41
AT5G24330	-1.63056	2.40465e-06	ATXR6
AT5G24580	-2.69474	5.18433e-18	AtHMP47
AT5G24850	-2.20695	5.83157e-19	CRY3
AT5G24940	-4.26124	0.00368445	NA
AT5G24960	-1.47958	0.000971299	CYP71A14
AT5G25010	-1.77184	0.0013934	NA
AT5G25020	-1.62258	0.0128428	NA
AT5G25460	-2.34768	4.70573e-24	DGR2
AT5G26230	-1.49796	0.00301553	MAKR1
AT5G26260	-1.74355	6.14027e-08	NA
AT5G26286	-4.40303	0.00236446	NA
AT5G26360	-1.26745	0.00628311	CCT3
AT5G26667	-1.17754	0.00920602	PYR6
AT5G26730	-1.70456	0.00764649	NA
AT5G26800	-1.21942	0.0435474	NA
AT5G27120	-1.35142	0.0211276	NA
AT5G27200	-2.67492	0.000334532	ACP5
AT5G27330	-1.35276	0.0202351	NA
AT5G27395	-1.3026	0.00943252	NA
AT5G27490	-1.5476	8.9321e-08	NA
AT5G27700	-1.28916	0.00750376	EVR1L1
AT5G27820	-1.26321	0.0233348	uL18m
AT5G27850	-1.39522	0.00222047	RPL18C
AT5G28060	-1.32835	0.00856059	RPS24B
AT5G28300	-2.15429	1.42394e-11	AtGT2L
AT5G28540	-1.42661	5.65957e-09	BIP1
AT5G28640	-2.09461	1.6347e-08	AN3
AT5G28960	-2.32663	2.50908e-05	NA
AT5G35530	-1.33447	0.00493202	NA
AT5G35620	-1.186	0.0332434	EIF(ISO)4E
AT5G35670	-1.62433	1.8795e-08	iqd33
AT5G35740	-1.75885	9.91486e-08	NA
AT5G35940	-3.14745	3.95746e-24	NA
AT5G37660	-1.56043	0.00012415	PDLP7
AT5G37800	-2.44283	7.47302e-13	ATRSL1
AT5G38100	-2.1378	0.000748747	NA
AT5G38970	-2.53595	3.44996e-11	ATBR6OX
AT5G39240	-2.6602	6.5522e-15	NA
AT5G39320	-2.11103	1.24859e-12	UDG4
AT5G39330	-2.77468	0.0111513	NA
AT5G39600	-1.42897	8.80118e-05	NA
AT5G39740	-1.41795	0.000666383	OLI7
AT5G39820	-1.7805	0.00465971	anac094
AT5G39990	-1.22878	0.0218964	GlcAT14A
AT5G40320	-2.06845	0.00334918	NA
AT5G40610	-1.81632	2.53761e-09	GPDHp
AT5G41000	-1.32704	0.0158179	AtYSL4
AT5G41070	-1.85037	2.87685e-06	DRB5
AT5G41080	-2.34515	2.69855e-10	AtGDPD2
AT5G41315	-1.86029	0.00118398	GL3
AT5G42020	-1.90238	2.32935e-18	BIP
AT5G42110	-1.32855	0.0338376	NA
AT5G42420	-1.515	9.25095e-07	URGT3
AT5G42445	-2.07091	0.000488212	NA
AT5G42630	-1.69358	6.61776e-07	ATS
AT5G43020	-1.48028	0.000112192	NA
AT5G43030	-1.74404	0.000173867	NA
AT5G43040	-1.64631	0.00106575	NA
AT5G43960	-1.28062	0.0269929	NA
AT5G44260	-1.92595	0.000118492	AtTZF5
AT5G44340	-1.22315	0.0343275	TUB4
AT5G44490	-1.83283	0.00652962	NA
AT5G44582	-2.45422	0.00109041	NA
AT5G44770	-2.47824	2.01697e-08	NA
AT5G45200	-1.71896	0.0171196	NA
AT5G45210	-1.52	0.010383	NA
AT5G45280	-1.80956	6.00512e-12	PAE11
AT5G45420	-1.18629	0.0284007	maMYB
AT5G45580	-1.70689	0.000170234	GFR
AT5G45590	-1.57438	1.17704e-05	NA
AT5G45720	-1.57996	0.00264462	NA
AT5G45775	-1.42512	0.0013977	NA
AT5G45780	-1.41658	0.0247597	CIK4
AT5G46290	-1.28677	0.0026847	KAS1
AT5G46640	-1.42512	0.00882147	AHL8
AT5G46890	-1.89336	0.0478881	NA
AT5G46900	-2.10283	0.00256158	NA
AT5G47370	-1.33107	0.000478282	HAT2
AT5G47490	-1.65379	2.16486e-07	NA
AT5G47600	-2.62546	0.00250575	NA
AT5G47700	-1.4489	0.00079569	RPP1.3
AT5G47920	-1.95658	1.59726e-07	NA
AT5G47930	-1.42597	0.000237335	NA
AT5G48090	-1.4674	0.0388846	ELP1
AT5G48110	-1.62955	0.00367718	TPS20
AT5G48130	-1.87637	0.00628871	NA
AT5G48230	-1.39256	8.54584e-07	AACT2
AT5G48450	-1.41156	0.000965353	SKS3
AT5G48580	-1.61774	3.04809e-10	FKBP15-2
AT5G48900	-1.57277	0.00361587	NA
AT5G49100	-1.46924	0.0305657	NA
AT5G49170	-2.38527	0.00216124	NA
AT5G49360	-1.5825	0.0195216	ATBXL1
AT5G49460	-1.18314	0.0207778	ACLB-2
AT5G49665	-1.76171	1.89997e-11	NA
AT5G49870	-1.61741	0.00580706	NA
AT5G50175	-2.91422	6.99399e-15	NA
AT5G50180	-1.21223	0.0193327	NA
AT5G50375	-1.28789	0.0284427	CPI1
AT5G50390	-1.28985	0.00215758	EMB3141
AT5G50443	-2.09649	1.1317e-08	NA
AT5G50460	-1.45171	4.975e-07	NA
AT5G50740	-2.02929	6.12518e-10	AtHMP52
AT5G51210	-2.7978	0.00375689	OLEO3
AT5G51470	-3.34099	1.45599e-21	NA
AT5G51490	-2.26536	3.77399e-08	NA
AT5G51500	-2.20758	7.35834e-23	NA
AT5G51520	-3.06647	3.85543e-12	NA
AT5G51930	-2.21242	1.35956e-10	NA
AT5G52250	-1.69125	0.00172112	EFO1
AT5G52650	-1.41584	0.00139186	NA
AT5G52990	-1.37631	0.000285861	NA
AT5G53070	-1.42045	0.00143729	NA
AT5G53250	-2.30163	0.000100166	AGP22
AT5G53290	-1.58025	2.06692e-06	CRF3
AT5G53750	-1.61753	0.000490826	NA
AT5G53760	-1.33851	1.30113e-06	ATMLO11
AT5G54062	-3.83481	0.0139407	NA
AT5G54100	-1.39228	5.76337e-06	AtSLP2
AT5G54200	-1.36039	6.54683e-05	WDD1
AT5G54370	-4.121	1.37285e-10	NA
AT5G54380	-1.76316	5.73797e-06	THE1
AT5G55110	-4.17048	4.26586e-12	NA
AT5G55780	-1.91223	0.00592182	NA
AT5G56000	-1.25864	0.0036609	AtHsp90.4
AT5G56010	-1.13811	0.0452972	AtHsp90-3
AT5G56320	-2.78036	2.76056e-20	ATEXP14
AT5G56360	-1.33825	8.12504e-05	PSL4
AT5G56540	-1.81991	2.92708e-06	AGP14
AT5G56670	-1.46832	3.52126e-06	RPS30C
AT5G56710	-1.3843	0.0021517	NA
AT5G56970	-1.7642	0.0321959	ATCKX3
AT5G57090	-2.37854	1.50332e-19	AGR
AT5G57290	-1.36153	0.00207019	AtP3B
AT5G57400	-1.80159	0.000500179	NA
AT5G57420	-2.27635	1.74876e-05	IAA33
AT5G57500	-3.1404	5.68066e-13	NA
AT5G57980	-2.30966	1.9031e-17	RPB5C
AT5G58420	-1.42226	0.00332261	NA
AT5G58595	-1.94002	0.0101088	NA
AT5G58784	-2.44778	3.72625e-13	NA
AT5G59030	-2.04844	7.97811e-10	COPT1
AT5G59070	-2.58599	1.48269e-18	NA
AT5G59850	-1.56647	0.000101976	NA
AT5G60210	-1.58329	0.000224658	RIP5
AT5G60390	-1.32291	0.00517182	EF1alpha
AT5G60520	-2.8863	5.82517e-20	NA
AT5G60530	-4.1308	4.57133e-15	NA
AT5G60670	-1.30996	0.0182827	RPL12C
AT5G60700	-1.30765	0.0129137	NA
AT5G60730	-1.45789	0.0199794	AtGET3c
AT5G60800	-1.58081	0.00321687	AtHMP53
AT5G60950	-1.74182	9.25836e-06	COBL5
AT5G60960	-1.31241	0.0377249	PNM1
AT5G61000	-1.31753	0.0343569	ATRPA70D
AT5G61030	-1.34267	0.0413438	GR-RBP3
AT5G61170	-1.42319	0.000767166	NA
AT5G61780	-1.2783	0.000255073	AtTudor2
AT5G61790	-1.35883	5.25689e-07	ATCNX1
AT5G62170	-1.65466	7.08641e-05	TRM25
AT5G62210	-2.23128	2.30863e-09	NA
AT5G62280	-1.95132	1.20795e-07	NA
AT5G62330	-2.38594	1.12343e-07	NA
AT5G62340	-2.47029	6.34864e-11	NA
AT5G62440	-1.35125	0.00254761	DOM1
AT5G63530	-2.6237	8.15243e-22	ATFP3
AT5G63650	-1.4529	0.00772953	SNRK2-5
AT5G63660	-1.95692	1.53212e-08	LCR74
AT5G63800	-1.93217	6.04566e-14	BGAL6
AT5G64140	-1.4642	8.33074e-05	RPS28
AT5G64330	-1.4357	0.00758526	JK218
AT5G64620	-2.37031	3.13874e-10	ATC/VIF2
AT5G64670	-1.3317	0.00159798	NA
AT5G65340	-2.10499	0.00228146	NA
AT5G65390	-1.64706	0.000284575	AGP7
AT5G65690	-3.18242	1.12805e-08	PCK2
AT5G65800	-2.32075	2.75366e-09	ACS5
AT5G65810	-1.52727	3.9732e-06	CGR3
AT5G66080	-1.98643	5.48617e-07	APD9
AT5G66280	-2.5576	7.54795e-22	GMD1
AT5G66410	-1.26533	0.00434938	PLP3b
AT5G66580	-2.2882	1.8519e-11	NA
AT5G66590	-2.7028	6.94652e-28	NA
AT5G66680	-1.24518	0.000658468	DGL1
AT5G66780	-3.90151	4.79548e-25	NA
AT5G66800	-1.55557	0.0302228	NA
AT5G67390	-1.48775	0.00118568	NA
